# A multi-kingdom genetic barcoding system for precise target clone isolation

**DOI:** 10.1101/2023.01.18.524633

**Authors:** Soh Ishiguro, Kana Ishida, Rina C. Sakata, Hideto Mori, Mamoru Takana, Samuel King, Omar Bashth, Minori Ichiraku, Nanami Masuyama, Ren Takimoto, Yusuke Kijima, Arman Adel, Hiromi Toyoshima, Motoaki Seki, Ju Hee Oh, Anne-Sophie Archambault, Keiji Nishida, Akihiko Kondo, Satoru Kuhara, Hiroyuki Aburatani, Ramon I. Klein Geltink, Yasuhiro Takashima, Nika Shakiba, Nozomu Yachie

## Abstract

Clonal heterogeneity underlies diverse biological processes, including cancer progression, cell differentiation, and microbial evolution. Cell tagging strategies with DNA barcodes have recently enabled analysis of clone size dynamics and clone-restricted transcriptomic landscapes of heterogeneous populations. However, isolating a target clone that displays a specific phenotype from a complex population remains challenging. Here, we present a new multi-kingdom genetic barcoding system, CloneSelect, in which a target cell clone can be triggered to express a reporter gene for isolation through barcode-specific CRISPR base editing. In CloneSelect, cells are first barcoded and propagated so their subpopulation can be subjected to a given experiment. A clone that shows a phenotype or genotype of interest at a given time can then be isolated from the initial or subsequent cell pools stored throughout the experimental timecourse. This novel CRISPR-barcode genetics platform provides many new ways of analyzing and manipulating mammalian, yeast, and bacterial systems.
