## Supplementary material for "A multi-kingdom genetic barcoding system for precise target clone isolation": Table S4

### Sheet: Sheet1
Table S4. P-values and statistical test methods used in this study
Panel	Condition	P-value	Statistical test method	Software
Fig. 1E	CloneSelect C-to-T: OT vs NT	1.85336e-06	Welch’s t-test	R (version 4.2.0)
Fig. 1E	Low-copy CRISPRa: OT vs NT	6.17175e-12	Welch’s t-test	R (version 4.2.0)
Fig. 1E	High-copy CRISPRa: OT vs NT	0.229677	Welch’s t-test	R (version 4.2.0)
Fig. 1G	CloneSelect A-to-G: OT vs NT	3.36e-05	Welch’s t-test	R (version 4.2.0)
Fig. 1G	Low-copy CRISPRa: OT vs NT	0.00455	Welch’s t-test	R (version 4.2.0)
Fig. 1G	High-copy CRISPRa: OT vs NT	0.258	Welch’s t-test	R (version 4.2.0)
Fig. 1H	OT pairs: CloneSelect A-to-G vs CloneSelect C-to-T	0.262	Mann-Whitney U test	R (version 4.2.0)
Fig. 1H	NT pairs: CloneSelect A-to-G vs CloneSelect C-to-T	0.905	Mann-Whitney U test	R (version 4.2.0)
Fig. 3E	scCloneSelect C-to-T lentiviral-based delivery: OT vs NT	0.0234	Welch’s t-test	R (version 4.2.0)
Fig. 4C	RFP intensity: OT vs NT	5e-07	Welch’s t-test	R (version 4.2.0)
Fig. 4D	%GTG to ATG conversion: OT vs NT	0.00135	Welch’s t-test	R (version 4.2.0)
Fig. 5C	EGFP intensity: OT vs NT	0.0722	Welch’s t-test	R (version 4.2.0)
Fig. 5E	EGFP intensity: OT vs NT	0.0407	Welch’s t-test	R (version 4.2.0)
Fig. S1A	CloneSelect C-to-T: OT vs NT	2.92e-08	Welch’s t-test	R (version 4.2.0)
Fig. S1B	Low-copy CRISPRa: OT vs NT	1.52e-06	Welch’s t-test	R (version 4.2.0)
Fig. S1C	High-copy CRISPRa: OT vs NT	8.82e-05	Welch’s t-test	R (version 4.2.0)
Fig. S1D	CloneSelect C-to-T vs low-copy CRISPRa	0.002165	Mann-Whitney U test	R (version 4.2.0)
Fig. S1D	CloneSelect C-to-T vs high-copy CRISPRa	0.002165	Mann-Whitney U test	R (version 4.2.0)
Fig. S1E	nCas9-AID: OT vs NT	0.297	Welch’s t-test	R (version 4.2.0)
Fig. S1E	dCas9-AID: OT vs NT	0.755	Welch’s t-test	R (version 4.2.0)
Fig. S1E	nCas9 control: OT vs NT	0.0674	Welch’s t-test	R (version 4.2.0)
Fig. S1F	CloneSelect C-to-T: OT vs NT	0.0304	Welch’s t-test	R (version 4.2.0)
Fig. S2C	CloneSelect C-to-T vs low-copy CRISPRa	0.004329	Mann-Whitney U test	R (version 4.2.0)
Fig. S3B	Indel reporter: OT vs NT	4.58e-08	Welch’s t-test	R (version 4.2.0)
Fig. S5G	CloneSelect C-to-T vs high-copy CRISPRa	2.65e-08	Mann-Whitney U test	R (version 4.2.0)
Fig. S5G	CloneSelect C-to-T vs low-copy CRISPRa	7.63e-06	Mann-Whitney U test	R (version 4.2.0)
Fig. S6F	Pearson correlation coefficient of barcode counts	P < 2.2e-16	Pearson correlation coefficient	R (version 4.2.0)
Fig. S6H	Pearson correlation coefficient of barcode counts for OT pairs	P < 2.2e-16	Pearson correlation coefficient	R (version 4.2.0)
Fig. S7D	scCloneSelect C-to-T: OT vs NT	0.0149	Welch’s t-test	R (version 4.2.0)
Fig. S7H	scCloneSelect C-to-T transfection-based delivery: OT vs NT	0.0126	Welch’s t-test	R (version 4.2.0)
Fig. S11D	Pearson correlation coefficient of barcode counts	P < 2.2e-16	Pearson correlation coefficient	R (version 4.2.0)
Fig. S13B	Pearson correlation coefficient of barcode counts	P < 2.2e-16	Pearson correlation coefficient	R (version 4.2.0)
